# TEAD4 regulates apical domain homeostasis and cell-positioning to maintain the trophectoderm lineage during preimplantation mouse embryo development

**DOI:** 10.1101/2025.11.18.689016

**Authors:** Rebecca Collier, Martina Bohuslavová (née Stiborová), Michaela Vaškovičová, Aleksandar I. Mihaljović, Andrea Hauserová, Valeriya Zabelina, Monika Fluks, Lenka Gahurová, Dávid Drutovič, Alexander W. Bruce

## Abstract

In mammalian preimplantation embryos, different cell lineages occupy specific niches. For example, the outer trophectoderm (TE) comprises a monolayer of epithelialized cells surrounding the inner-cell mass (ICM) and blastocyst cavity. In mice, TEAD4 is known as a transcription factor that regulates TE-specific genes in a polarity-dependent manner during TE specification. Here we show that it also maintains blastocyst TE integrity, as knocking down (KD) *Tead4* via clonal siRNA causes abnormal morphology of outer-cell apical domains, which correlates with the atypical contribution of *Tead4*-KD cell clones to an enlarged ICM throughout blastocyst maturation; with only minimal feedback on established apical polarity. Light-sheet live-cell embryo imaging reveals these cells either actively migrate into the ICM, sometimes involving apical domain abscission, or are positioned post-division, linking disrupted apical morphology to cell repositioning. RNA-Seq data indicate TEAD4 regulates genes related to the cytoskeleton, particularly actin, and cell adhesion, which we propose are required for the appropriate maintenance of the spatial positioning of specified TE cells in the blastocyst. Indeed, knocking down *Tead4* in combination with two identified target genes, the atypical GTPases *Rnd1* and *Rnd3,* partially rescues aberrant outer-to-inner cell allocations but does not influence the onset of apical domain morphological abnormalities. These findings indicate that *Tead4* and its regulated transcriptome actively contribute to the maintenance of the outer TE lineage until the peri-implantation stage.
