## Supplementary Excel data workbook 3 for "TEAD4 regulates apical domain homeostasis and cell-positioning to maintain the trophectoderm lineage during preimplantation mouse embryo development"

### Sheet: Sheet1
RPKM >0.5 & fold change >10.0
Gene	Chromosome	Start	End	Strand	FDR	control	Tead4_KD	fold_change	promoters_Tead4_peaks	gene bodies_Tead4_peaks	TSS 10kb upstream_Tead4_peaks
0610040J01Rik	5	63812495	63899619	+	7.47827e-10	0.358293	4.89616	13.6652	0	0	0
1110032F04Rik	3	68869586	68872163	+	0.0017164	0.0382411	0.848851	22.1974	0	0	0
1700034O15Rik	6	41684431	41685717	+	0.000384237	3.03416	0.0806111	0.0265679	0	0	0
2510009E07Rik	16	21649045	21694665	-	0.000125206	0.631537	0.0454987	0.0720444	0	0	0
4930412O13Rik	2	9881252	9883921	+	1.72675e-05	1.79685	1e-10	5.5653e-11	0	0	0
4930438A08Rik	11	58274799	58294289	+	0.00324422	1e-10	0.563942	5639417000	0	0	0
4930535C22Rik	11	68583264	68586957	-	3.73179e-06	2.28505	1e-10	4.37627e-11	0	0	0
5330426P16Rik	16	50727966	50732743	-	0.0276885	1.28692	1e-10	7.77049e-11	0	0	0
5730559C18Rik	1	136213522	136234280	-	2.21102e-10	3.06804	0.201031	0.0655243	0	0	0
9230102O04Rik	2	9883041	9889540	-	0.00817614	0.989927	1e-10	1.01018e-10	0	0	0
A230005M16Rik	2	25705850	25709716	-	0.000425794	2.59579	0.190392	0.0733464	0	0	0
AA792892	5	94339749	94385010	+	8.0877e-05	0.0431212	1.57862	36.6088	0	0	0
AC079644.1	12	88083697	88084131	+	0.000114049	1e-10	4.62307	4.62307e+10	0	0	0
AC079644.2	12	88027004	88027438	+	0.00516249	1e-10	2.43971	24397120000	0	0	0
AC079644.3	12	88018337	88018771	-	0.00355544	1e-10	2.71753	2.71753e+10	0	0	0
AC121888.1	1	31286945	31287706	+	0.000691489	1e-10	2.04074	2.04074e+10	0	0	0
AC122464.1	6	23157986	23160061	-	5.46616e-07	0.176673	4.05787	22.9683	0	0	0
AC127374.1	8	31737054	31739763	-	3.50724e-14	0.108912	4.29356	39.4223	0	0	0
AC130840.1	3	93726973	93728046	-	0.007011	1e-10	0.935031	9350307000	0	0	0
AC132131.1	10	89873672	90683697	+	0.0004708	1e-10	0.577869	5778693000	0	2	0
AC153539.1	10	38820541	38821779	-	0.000100349	0.0363495	2.69387	74.1103	0	0	0
AC153998.1	6	78215878	78217113	+	3.90032e-05	0.161792	3.24662	20.0666	0	0	0
AC165327.2	19	61174686	61176309	-	6.65819e-08	0.0489096	3.05615	62.4856	0	0	0
AC211878.1	12	87772425	87775755	-	1.46987e-05	0.0107842	2.7394	254.019	0	0	0
AC231112.1	13	119836006	119846506	+	7.14222e-05	1e-10	5.12674	51267433000	0	0	0
AC231112.2	13	119912237	119912752	-	2.65047e-11	1e-10	27.0434	270434400000	0	0	1
AC238940.1	13	120173184	120173696	+	6.05716e-08	1e-10	11.5256	115255740000	0	0	0
AC238940.3	13	120154627	120155136	+	3.59012e-08	0.112684	10.6103	94.1597	0	0	0
AC239678.2	13	120214758	120215213	-	0.00234746	0.252055	5.46683	21.689	0	0	0
Adamts14	10	61197112	61273438	-	0.000204199	0.00368601	0.610831	165.716	0	0	0
Adcy5	16	35154877	35305737	+	1.83708e-06	0.0781492	0.883207	11.3015	0	0	0
Adh1	3	138260991	138290698	+	0	26.8177	0.708586	0.0264223	0	1	0
Adh7	3	138217823	138233382	+	0.00197268	0.023299	0.647396	27.7864	0	0	0
AF067061	13	120263191	120264364	+	9.52702e-11	1e-10	10.1077	101077040000	0	0	0
AF067063	13	120240670	120241158	+	1.9143e-05	0.638258	8.83605	13.844	0	0	0
AI317395	10	40001575	40025268	-	1.25829e-07	3.00455	0.222304	0.073989	0	0	0
AI606473	3	154330821	154334254	+	0.0295719	0.661027	0.0214738	0.0324855	0	0	0
Ajap1	4	153373221	153482830	-	6.27297e-06	0.0124918	1.23395	98.7807	0	0	1
Amotl2	9	102716672	102733418	+	0	15.9565	0.862339	0.0540431	0	2	0
Ankrd22	19	34122549	34166053	-	9.15736e-06	1e-10	1.45232	14523246000	0	0	0
Anxa3	5	96793385	96845968	+	1.673e-32	12.5973	0.182036	0.0144504	0	0	0
Apol7b	15	77422210	77447492	-	1.08925e-06	1e-10	1.56505	1.56505e+10	0	0	0
Apol7e	15	77698889	77719288	+	0.00341885	0.0360862	0.936096	25.9405	0	0	0
Arhgef33	17	80307407	80388688	+	0.00208164	0.0912963	0.943462	10.3341	0	1	0
Atp12a	14	56365068	56388551	+	1.16571e-07	7.79093	0.0616554	0.00791374	0	0	0
AU021092	16	5211828	5222299	-	3.3825e-32	16.1693	0.322375	0.0199375	0	0	0
B3gnt5	16	19760208	19772753	+	1.4e-45	8.03064	0.331805	0.0413174	0	0	0
B9d2	7	25681158	25686558	+	0.000105602	1e-10	1.99118	19911808000	0	0	0
BB287469	12	87816577	87820676	+	0.000193633	1e-10	1.00366	10036592000	0	0	0
BB557941	2	57127479	57181754	-	0.0341111	1e-10	0.637103	6.37103e+09	0	0	0
BC080695	4	143551700	143573798	+	1.30215e-11	1e-10	7.1036	71035980000	0	0	0
BC147527	13	120308146	120308649	+	9.06654e-40	1.44897	56.8987	39.2684	0	0	0
Bcas1	2	170346991	170427845	-	0.0128692	0.0372549	0.563845	15.1348	0	1	0
Bcl11b	12	107910403	108003602	-	0.000303555	0.0490792	0.528044	10.759	0	0	0
Bik	15	83526862	83544635	+	0.00587679	0.0203141	1.78205	87.7247	0	0	0
Bmp8b	4	123105165	123132099	+	1.25144e-05	1.12665	0.0514877	0.0456997	0	0	0
C1qtnf2	11	43474276	43491525	+	0.0249382	0.117163	1.54767	13.2095	0	0	0
C230030N03Rik	1	34678188	34724301	+	0.00147348	0.751273	0.00695307	0.00925506	0	0	0
C86695	8	21958714	21964303	+	2.98131e-05	1e-10	1.32149	13214937000	0	0	0
Capn2	1	182467256	182517495	-	0	17.8759	0.698361	0.0390672	0	0	0
Car11	7	45699843	45704682	+	0.00310089	1e-10	0.649901	6.49901e+09	0	0	0
Ccdc42	11	68587021	68597966	+	2.11204e-05	15.9721	0.0693649	0.00434287	0	0	0
Ccl17	8	94810453	94812035	+	0.0315763	1.35069	1e-10	7.40364e-11	0	0	0
Ccl3	11	83647844	83649355	-	0.00355567	1e-10	1.49032	14903150000	0	0	0
Cd109	9	78615546	78716253	+	1.84536e-10	0.109494	1.59878	14.6016	0	0	0
Cd80	16	38458933	38486933	+	0.0140321	1e-10	0.515818	5.15818e+09	0	0	0
Cdhr2	13	54701461	54736662	+	4.75429e-06	0.029195	1.02152	34.9897	0	0	0
Cdk6	5	3343893	3523218	+	6.44527e-09	1.88255	0.0710761	0.0377552	0	0	0
Cdx1	18	61018862	61036199	-	0.000981334	0.902158	1e-10	1.10845e-10	0	0	0
Cdx2	5	147300805	147307270	-	0	201.309	12.9272	0.0642157	0	0	0
Cela3b	4	137420999	137430540	-	5.911e-05	0.0482667	1.91537	39.6831	0	0	0
Cfc1	1	34535648	34544311	+	0.00135947	2.17545	0.132997	0.0611355	0	0	0
Cib4	5	30485583	30545836	-	0.0154695	1.04686	1e-10	9.55237e-11	0	0	0
Cma1	14	55941453	55944661	-	0.0346723	1.24898	0.06922	0.055421	0	0	0
Cnn2	10	79988584	79996062	+	0	51.7185	3.35147	0.0648021	0	0	0
Crabp1	9	54764748	54773110	+	2.2609e-05	1e-10	3.12988	3.12988e+10	0	0	0
Crispld2	8	119992438	120052793	+	0.000196328	0.0619126	0.755414	12.2013	0	0	0
Cryab	9	50752758	50756633	+	0	41.1347	0.711322	0.0172925	0	0	0
Csrnp3	2	65845767	66031546	+	1.35872e-16	0.00776435	0.982069	126.484	0	1	0
Csta	16	36119946	36131241	-	0	17.8286	1.16884	0.0655601	0	0	0
CT009495.1	14	37102140	37110101	-	0.00391761	1e-10	1.48018	1.48018e+10	0	0	0
CT025616.1	13	64509723	64511099	+	0.00181548	1e-10	0.954338	9543375400	0	0	0
CT030687.1	12	88249666	88250100	-	2.21894e-05	1e-10	5.86349	58634940000	0	0	0
CT485612.1	12	88321047	88321481	-	6.54143e-10	1e-10	21.3489	2.13489e+11	0	0	0
CT485612.2	12	88284535	88286055	-	3.04269e-05	1e-10	1.61715	1.61715e+10	0	0	0
CT954323.2	12	87919423	87919857	-	0.00220623	1e-10	3.05019	30501947000	0	0	0
Dab2	15	6299788	6440712	+	2.16501e-39	66.474	2.19391	0.0330041	0	1	0
Degs2	12	108686792	108702306	-	0.000284033	0.973941	0.0750281	0.0770355	0	0	0
Dhrs7	12	72650356	72664828	-	7.95395e-13	0.812353	9.34607	11.5049	0	0	0
Dnajb13	7	100503018	100514960	-	4.04707e-05	1e-10	1.64951	1.64951e+10	0	0	0
Dppa1	11	46607772	46629261	-	1.20232e-11	49.9463	0.614383	0.0123009	0	0	0
Dub1	7	104857009	104862667	+	0.0328787	0.0756439	7.70084	101.804	0	0	0
Dub1a	7	104840257	104842603	-	6.09561e-14	1e-10	18.4731	184731180000	0	0	0
Dub2a	7	103249737	103252505	-	4.88562e-07	1e-10	2.26464	22646425000	0	0	0
Dub3	7	104768160	104777470	-	0.0285097	0.129593	11.1236	85.8351	0	0	0
Dusp4	8	34807297	34819894	+	0	32.6681	2.27437	0.0696204	0	0	0
Efemp1	11	28853204	28926743	+	1.83995e-27	8.80465	0.304655	0.0346017	0	0	0
Elmod1	9	53911460	53975301	-	9.94252e-07	2.53573	0.243507	0.0960306	0	0	0
Eln	5	134703781	134747241	-	8.45842e-08	3.22285	0.294974	0.0915259	0	0	0
Elovl3	19	46131897	46135694	+	3.55651e-05	0.0722823	1.76638	24.4373	0	0	0
Ephx2	14	66084377	66124500	-	0.000241602	0.161865	1.93571	11.9588	0	0	0
Epn3	11	94489599	94499974	-	5.11655e-29	5.79333	0.223093	0.0385086	0	0	0
Fabp3	4	130308595	130315463	+	1.98305e-17	342.465	32.8043	0.0957886	0	0	1
Fabp3-ps1	10	86731754	86732409	-	0.000573269	3.89095	0.141658	0.0364071	0	0	0
Fabp4	3	10204347	10208576	-	0.00257638	1e-10	1.94004	19400382000	0	0	0
Fabp9	3	10193626	10197222	-	4.29211e-05	1e-10	4.00061	40006050000	0	0	0
Fam26e	10	34091352	34096519	-	0.00854902	0.0224983	0.876689	38.9668	0	0	0
Fgf10	13	118669791	118792115	+	0.00384391	0.0249809	0.503014	20.1359	0	0	0
Frk	10	34483400	34611226	+	3.54873e-37	6.68111	0.498166	0.0745634	0	0	0
Fzd4	7	89404366	89410110	+	0.0017382	0.100039	1.01382	10.1343	0	0	0
Gata2	6	88193891	88207030	+	1.26837e-18	4.03413	0.0861605	0.0213579	0	0	0
Gata3	2	9857078	9890034	-	0	90.9341	6.83929	0.0752114	0	0	0
Gli1	10	127329889	127341589	-	9.32739e-06	0.0219274	1.0321	47.0687	0	0	0
Glt25d2	1	152399830	152510695	+	0.000243827	0.0270759	3.81342	140.842	0	0	0
Gm10323	13	66852174	66854872	-	0.0313848	0.238534	2.45911	10.3092	0	0	0
Gm10424	5	95269019	95271588	-	1.6265e-05	1e-10	2.41123	24112282000	0	0	0
Gm10553	1	85100164	85100535	+	0.028946	1e-10	1.98217	19821718000	0	0	0
Gm10696	3	94174412	94178193	-	6.73857e-08	1e-10	2.33652	23365173000	0	0	0
Gm12766	7	34438137	34520885	+	0.00620591	0.571538	1e-10	1.74966e-10	0	0	0
Gm12794	4	101940407	101943183	+	1.1085e-13	0.0527719	7.44836	141.142	0	0	0
Gm12800	4	101909121	101911908	+	5.85105e-10	1e-10	6.80579	6.80579e+10	0	0	0
Gm13032	4	140810993	140817511	+	0.0126405	0.0196138	0.702827	35.8333	0	0	0
Gm13083	4	143615003	143618595	+	0.00181595	1e-10	3.53441	35344140000	0	0	0
Gm13109	4	143948580	143951016	-	1.28604e-24	0.435323	12.9462	29.7392	0	0	0
Gm13119	4	144357942	144364419	+	0.00505558	0.230043	8.37371	36.4007	0	0	0
Gm13191	2	3925808	3929139	-	0.0209721	0.236984	3.59138	15.1545	0	0	0
Gm15762	6	147709982	147719451	-	0.00839259	1e-10	2.92586	29258595000	0	0	0
Gm1631	2	71719417	71730966	+	0.0164362	0.276256	2.96243	10.7235	0	0	0
Gm2022	12	87892834	87896722	+	5.58968e-09	1e-10	4.1403	41403017000	0	0	0
Gm2046	12	87973528	87980224	+	1.19845e-06	1e-10	9.51898	95189760000	0	0	0
Gm2075	12	88011848	88012282	+	0.0155416	1e-10	2.01107	20110734000	0	0	0
Gm4027	12	87618909	87622143	+	4.77523e-09	1e-10	7.36214	73621370000	0	0	0
Gm4567	7	23272867	23275243	-	0.00205255	1e-10	0.945123	9451234300	0	0	0
Gm4778	3	94264036	94266784	+	2.56023e-09	1e-10	7.11237	71123730000	0	0	0
Gm4781	10	100396287	100397072	-	1.01541e-09	1e-10	11.6401	1.16401e+11	0	0	0
Gm4858	3	93073567	93074633	+	3.43678e-10	0.34772	9.85488	28.3414	0	0	0
Gm4926	11	46636516	46645006	-	2.24884e-06	3.28627	0.282796	0.0860537	0	0	0
Gm5286	3	94196714	94199802	+	0.00709045	1e-10	0.657853	6578534000	0	0	0
Gm5532	1	155520173	155527111	-	0.00436871	1e-10	0.636064	6360640500	0	0	0
Gm5662	12	87874072	87877859	+	5.6248e-10	1e-10	5.3522	53521967000	0	0	0
Gm5698	1	30976950	30978965	-	7.11624e-29	0.223172	20.4793	91.7645	0	0	0
Gm5699	1	30997867	30999905	-	2.86779e-10	1e-10	9.70683	97068350000	0	0	0
Gm6468	5	95280462	95282970	+	0.0024778	1e-10	1.00646	10064564000	0	0	0
Gm694	4	141432672	141436105	-	2.75927e-31	47.6321	3.76677	0.0790805	1	0	0
Gm8300	12	87514316	87518253	+	4.67468e-33	0.395137	14.6606	37.1025	0	0	0
Gm8994	6	136328543	136329778	+	0	0.921605	28.0304	30.4147	0	0	0
Gm9116	3	93909824	93910897	+	0.0210532	1e-10	0.742179	7.42179e+09	0	0	0
Gpr128	16	56724609	56795855	-	0.0389721	0.0372332	0.559901	15.0377	0	0	0
Gpr55	1	85939537	85961055	-	3.78412e-09	0.0315153	2.39976	76.1457	0	0	0
Grap	11	61653265	61672784	+	0.00183476	0.988661	0.02184	0.0220905	0	0	0
Gstt1	10	75783813	75798584	-	0.014686	0.0657429	1.23183	18.7371	0	0	0
H2-M10.4	17	36458917	36462334	-	0.000635464	0.0712447	1.89515	26.6006	0	0	0
Hmgcs2	3	98280435	98310738	+	9.27495e-05	1e-10	0.625787	6257874000	0	0	0
Hoxa1	6	52155367	52158317	-	0.022624	0.582807	0.0300494	0.0515598	0	0	0
Hoxd3	2	74711929	74748274	+	8.37192e-05	1.1742	0.116548	0.0992568	0	0	0
Hp	8	109575130	109579172	-	0.0214727	0.828347	0.0138388	0.0167066	0	0	0
Hspb2	9	50751072	50752354	-	1.0206e-06	4.39697	1e-10	2.27429e-11	0	0	0
Id2	12	25093801	25096092	-	0	111.187	3.29298	0.0296165	0	0	0
Iffo2	4	139530548	139620382	+	3.05078e-40	7.639	0.572734	0.074975	0	0	0
Il17re	6	113458484	113470751	+	1.20171e-20	9.00119	0.675722	0.0750703	0	0	0
Iqcf1	9	106499967	106502250	+	0.000320117	1.1209	11.5418	10.2969	0	0	0
Krt18	15	102028216	102032026	+	0	981.22	32.165	0.0327806	0	0	0
Krt23	11	99477974	99493137	-	0.000182552	1e-10	1.1968	1.1968e+10	0	0	0
Krt8	15	101996711	102004342	-	0	622.202	49.5924	0.0797046	0	0	0
Krtap4-13	11	99809078	99809896	-	0.0272166	0.122656	1.97333	16.0884	0	0	0
Lgals1	15	78926725	78930465	+	2.19064e-08	122.884	4.50481	0.0366592	0	0	0
Lgals4	7	28833975	28841703	+	1.27499e-13	33.1191	1.31072	0.039576	0	0	0
Lmx1a	1	167689239	167848741	+	5.93058e-28	0.383643	7.3724	19.2168	0	0	0
Lrp2	2	69424340	69586065	-	0	114.293	2.70211	0.0236421	0	2	0
Lrrc15	16	30269302	30283256	-	0.000364564	0.0560501	0.677098	12.0802	0	0	0
Mab21l3	3	101813076	101848959	-	7.0152e-41	11.5391	1.0807	0.0936549	0	0	0
Mbp	18	82475146	82585637	+	0	8.26233	0.439792	0.0532286	0	0	0
Mfsd2a	4	122946850	122961188	-	1.06808e-09	0.244205	3.66232	14.9969	0	0	0
Mt3	8	94152607	94154148	+	0.0026081	1e-10	2.2416	22416043000	0	0	0
Muc13	16	33794037	33819934	+	2.59561e-07	1e-10	1.49721	14972098000	0	0	0
Myod1	7	46376474	46379092	+	4.16102e-08	0.052166	2.7726	53.1495	0	0	0
Myof	19	37899036	38043577	-	2.49219e-07	0.617801	0.0104575	0.0169269	0	0	0
Nab2	10	127660918	127668568	-	0.00440957	0.879333	0.0559637	0.0636433	0	0	0
Nat8	6	85830388	85832082	-	0.0111036	0.769701	1e-10	1.29921e-10	0	0	0
Nat8l	5	33995984	34005916	+	2.53974e-05	0.805144	0.0501134	0.0622415	0	0	0
Nlrp6	7	140920902	140928540	+	0.000179028	0.0150323	0.703832	46.8212	0	0	0
Nog	11	89300638	89302559	-	0.00096165	0.164333	1.85689	11.2996	0	0	0
Nrl	14	55518978	55524981	-	8.98693e-09	0.148715	2.64397	17.7788	0	0	0
Oaf	9	43221278	43239816	-	5.77958e-07	1e-10	1.70543	17054262000	0	0	0
Olfr376	11	73371246	73375704	+	2.09338e-06	1e-10	2.86109	28610866000	0	0	0
Parva	7	112427505	112591692	+	4.03659e-09	0.758275	0.042869	0.0565349	0	0	0
Pcbp4	9	106453838	106464007	+	2.96495e-09	5.45836	0.505151	0.0925463	0	0	0
Pdgfra	5	75152291	75198204	+	0	0.439417	8.78397	19.99	0	0	0
Pdzk1	3	96829284	96870926	+	0	12.4222	0.400546	0.0322444	0	0	0
Peg10	6	4747306	4760517	+	0.000148807	4.59443	0.349912	0.0761601	0	0	0
Pfkp	13	6579768	6648777	-	9.99548e-10	0.0991645	1.18832	11.9833	0	0	0
Pgc	17	47726842	47734482	+	0.000272305	2.3725	0.160183	0.0675166	0	0	0
Pramef6	4	143894237	143900380	-	0.00203986	1e-10	4.3799	4.3799e+10	0	0	0
Prdm14	1	13113457	13127163	-	0.0105716	0.0900192	1.00412	11.1545	0	0	0
Prph	15	99055174	99058978	+	0.0473965	0.0861813	0.989729	11.4843	0	0	0
Ptges	2	30889471	30929863	-	0	74.0667	5.77613	0.0779855	0	0	0
Rin3	12	102283048	102390855	+	1.77872e-06	3.58287	0.0522461	0.0145822	0	0	0
Robo1	16	72663149	73046095	+	6.0151e-07	1e-10	0.535238	5352384000	0	0	0
S100a14	3	90526849	90528837	+	2.22118e-19	17.977	1.71888	0.095615	0	0	0
Serpinb6b	13	32965209	32979067	+	0.00218075	0.919804	0.0337919	0.0367382	0	0	0
Sirpa	2	129592835	129632228	+	8.33852e-07	0.138808	1.40907	10.1512	0	0	0
Slc13a5	11	72241994	72267222	-	1.37435e-11	0.316012	3.22702	10.2117	0	0	1
Slc15a2	16	36750178	36784962	-	3.11205e-31	3.96796	0.284784	0.071771	0	0	0
Slc1a3	15	8634124	8710764	-	5.26295e-12	0.147934	1.66314	11.2424	0	1	0
Slc25a48	13	56438355	56474239	+	1.24775e-08	0.200796	2.90113	14.4482	0	0	0
Slc35d2	13	64096310	64129330	-	0.00915502	0.0617914	1.03957	16.8239	0	0	0
Slc46a3	5	147878437	147894815	-	0.00205255	0.0545539	1.1625	21.3091	0	0	0
Slc52a3	2	151996511	152009258	+	1.16601e-23	7.54557	0.637569	0.0844958	0	0	0
Slc6a13	6	121300227	121337733	+	0	11.8016	0.532983	0.0451621	0	0	0
Socs3	11	117966079	117970047	-	8.87483e-25	1.02302	13.0606	12.7667	0	0	0
Sox17	1	4490928	4496413	-	4.88543e-11	0.0379237	2.21948	58.525	0	0	0
Sox2	3	34650005	34652461	+	0	1.37373	27.0972	19.7252	0	0	0
Susd2	10	75636619	75644008	-	1.44858e-36	10.6563	0.287723	0.0270003	0	0	0
Synpo2l	14	20658946	20668354	-	4.59927e-05	0.813133	0.0579283	0.0712409	0	0	0
Syt8	7	142434850	142440396	+	0.000612587	1.23838	0.0217251	0.0175431	0	0	0
Tacr3	3	134829007	134934581	+	1.16752e-06	0.0106754	1.18812	111.296	0	0	0
Tacstd2	6	67534059	67535822	-	2.39217e-39	20.3986	0.658477	0.0322804	0	0	0
Tbx18	9	87702800	87731260	-	0.000104773	0.0421395	0.70783	16.7973	0	1	0
Tcstv1	13	119893467	119894746	-	0.0471228	0.188353	10.3525	54.9632	0	0	0
Tcstv3	13	120317567	120318076	+	0	1.58767	75.3026	47.4297	0	0	0
Tdpoz3	3	93826020	93827117	+	6.26809e-07	1e-10	3.67041	36704144000	0	0	0
Tdpoz4	3	93796398	93797510	+	1.42465e-19	0.463453	13.1874	28.4546	0	0	0
Tead4	6	128224288	128300823	-	0	41.708	3.21502	0.077084	1	1	0
Tfap2a	13	40715675	40733823	-	0	30.2567	0.833175	0.0275369	0	0	0
Tmem132c	5	127241808	127565793	+	3.6868e-16	0.0926466	2.32019	25.0435	0	0	0
Tmem200b	4	131921771	131923140	+	0.00563863	0.0586599	1.4209	24.2227	0	0	0
Tmprss2	16	97564684	97611195	-	1.85562e-07	12.4312	0.154856	0.012457	0	0	0
Tnfrsf18	4	156026164	156028895	+	0.0320543	0.163406	1.66059	10.1624	0	0	0
Trhr2	8	122356967	122360746	-	8.73423e-06	2.06139	1e-10	4.8511e-11	0	0	0
Trim7	11	48826140	48852209	+	1.53632e-20	0.205806	2.60417	12.6536	0	0	0
Trpa1	1	14872648	14918862	-	6.63239e-07	0.120781	1.5197	12.5823	0	0	0
Trpm6	19	18749983	18892510	+	6.60966e-31	3.11761	0.117791	0.0377826	0	0	0
Tspan8	10	115817284	115849893	+	9.01955e-06	55.5588	1.68816	0.0303852	0	0	0
Twist1	12	33957671	33959817	+	0.00251361	0.320639	3.22571	10.0603	0	0	0
Txndc16	14	45134448	45220328	-	3.40123e-30	2.71029	0.232432	0.085759	0	0	0
Upk1b	16	38773184	38800203	-	2.48951e-05	1.33487	1e-10	7.49139e-11	0	0	0
Usp17l5	7	103415072	103419880	+	0.0317177	0.0859023	6.13728	71.4449	0	0	0
Ust	10	8204753	8518825	-	0.0185005	0.062602	0.674402	10.7728	0	0	0
Vgll3	16	65815633	65863057	+	3.96444e-15	3.34867	0.0223788	0.00668289	1	1	1
Vtcn1	3	100825459	100895679	+	1.41211e-17	10.1805	0.059677	0.00586192	0	0	0
Wnt3a	11	59248033	59290752	-	1.22506e-34	11.7271	0.861092	0.0734277	0	0	0
Wnt8a	18	34542313	34548273	+	0.00144215	0.0115069	1.25067	108.689	0	0	0
Zfp352	4	90218820	90225702	+	0.0202543	0.0706187	4.13154	58.5049	0	0	0
Zscan4c	7	11005722	11010547	+	3.0936e-08	0.0262171	2.57655	98.2776	0	0	0
Zscan4d	7	11161374	11166182	-	4.96488e-05	1e-10	3.91918	39191751000	0	0	0
Zscan4e	7	11306378	11310682	-	0.000135288	1e-10	1.27754	12775377000	0	0	0
Zscan4f	7	11397915	11402741	+	1.4847e-05	1e-10	1.31124	1.31124e+10	0	0	0
