## Supplementary Excel statistics summary workbook 1 for "TEAD4 regulates apical domain homeostasis and cell-positioning to maintain the trophectoderm lineage during preimplantation mouse embryo development"

### Sheet: p-Values_Fig.1.
	p-Value Summary
	Test Type		Test name		Abbriviation
	Unpaired, parametric		Unpaired t-test		tu
	Unpaired, non-parametric		Mann-Whitney test		MWu
	Paired, parametric		Pairwise t-test		tp
	Paired, non-parametric		Wilcoxon test		Wp
	Fig.1	1D.				+48h (E3.5)						+56h (E3.75)						+60h (E4.0)						+72h (E4.5)
						Within group (Marked vs Unmarked)				Between group (siNTC vs siTead4 embryos)		Within group (Marked vs Unmarked)				Between group (siNTC vs siTead4 embryos)		Within group (Marked vs Unmarked)				Between group (siNTC vs siTead4 all cells)		Within group (Marked vs Unmarked)				Between group (siNTC vs siTead4 embryos)
						siNTC		siTead4				siNTC		siTead4				siNTC		siTead4				siNTC		siTead4
						Test	p-Value	Test	p-Value	Test	p-Value	Test	p-Value	Test	p-Value	Test	p-Value	Test	p-Value	Test	p-Value	Test	p-Value	Test	p-Value	Test	p-Value	Test	p-Value
			(i)	Whole embryos		Wp	0.9912	Wp	0.1891	MWu	0.9931	tp	0.2289	tp	0.009 (**)	tu	0.5698	tp	0.3644	Wp	0.0352 (*)	tu	0.7265	tp	0.9086	tp	<0.0001 (****)	tu	0.0002 (***)
			(ii)	Outer cells (TE)		Wp	0.9207	Wp	0.0111 (*)	tu	0.5008	tp	0.7508	tp	<0.0001 (****)	tu	0.0037 (**)	Wp	0.0579	tp	<0.0001 (****)	tu	0.0296 (*)	tp	0.8722	Wp	<0.0001 (****)	tu	<0.0001 (****)
			(iii)	Inner cells (ICM)		tu	0.454	tu	0.0041 (**)	tu	0.4212	Wp	0.2288	tp	0.0012 (**)	tu	<0.0001 (****)	Wp	0.8739	Wp	0.0117 (*)	MWu	0.0101 (*)	tp	0.967	Wp	0.0589	tu	0.0026 (**)
		1E.	ICM:TE ratio - siNTC vs siTead4 embryos (between group analysis)
			+48h (E3.5)		+56h (E3.75)		+60h (E4.0)		+72h (E4.5)
			Test	p-Value	Test	p-Value	Test	p-Value	Test	p-Value
			tu	0.3099	tu	<0.0001 (****)	tu	0.0002 (***)	tu	<0.0001 (****)
		1F.	Number of marked cells - siNTC vs siTead4 embryos (between group analysis)
			+48h (E3.5)				+56h (E3.75)				+60h (E4.0)				+72h (E4.5)
			TE		ICM		TE		ICM		TE		ICM		TE		ICM
			Test	p-Value	Test	p-Value	Test	p-Value	Test	p-Value	Test	p-Value	Test	p-Value	Test	p-Value	Test	p-Value
			tu	0.0051 (**)	tu	0.0409 (*)	tu	<0.0001 (****)	MWu	0.0001 (***)	tu	0.0001 (***)	MWu	0.0012 (**)	MWu	<0.0001 (****)	tu	0.0034 (**)

### Sheet: p-Values_Fig.3.
	p-Value Summary
	Test Type		Test name		Abbriviation
	Unpaired, parametric		Unpaired t-test		tu
	Unpaired, non-parametric		Mann-Whitney test		MWu
	Paired, parametric		Pairwise t-test		tp
	Paired, non-parametric		Wilcoxon test		Wp
	Fig. 3	Whole embryo fluorescence intensity - siNTC vs siTead4 embryos (between group analysis)
		3B.				Test	p-Value
			(i)	PARD6B		MWu	<0.0001 (****)
			(ii)	YAP1		MWu	<0.0001 (****)
		Flourescence intensity in individual outer cells (between group analysis)								Test groups
		3C.				Group	Test	p-Value		siNTC	Unmarked	A
			(iii)	Apical PARD6B		A-B	MWu	0.7092			Marked	B
						A-C	MWu	0.1205		siTead4	Unmarked	C
						A-D	MWu	0.0001 (***)			Marked	D
						B-C	MWu	0.1791
						B-D	MWu	0.0002 (***)
						C-D	MWu	0.0143 (*)
			(i)	Cytoplasmic YAP1		A-B	MWu	0.9076
						A-C	MWu	0.1197
						A-D	MWu	0.9574
						B-C	MWu	0.1443
						B-D	tu	0.6614
						C-D	MWu	0.1671
			(ii)	Nuclear YAP1		A-B	tu	0.6244
						A-C	MWu	0.1297
						A-D	MWu	<0.0001 (****)
						B-C	MWu	0.1479
						B-D	MWu	<0.0001 (****)
						C-D	MWu	<0.0001 (****)
		Whole embryo fluorescence intensity - siNTC vs siTead4 embryos (between group analysis)
		3G.				Test	p-Value
			(i)	AMOT		MWu	<0.0001 (****)
			(ii)	CTNNB1		tu	0.0276 (*)
		Flourescence intensity in individual outer cells (between group analysis)								Test groups
		3H.				Group	Test	p-Value		siNTC	Unmarked	A
			(i)	Apical AMOT		A-B	tu	0.2622			Marked	B
						A-C	MWu	0.0068 (**)		siTead4	Unmarked	C
						A-D	tu	0.0183 (*)			Marked	D
						B-C	MWu	0.0004 (***)
						B-D	tu	0.0005 (***)
						C-D	MWu	0.8399
			(ii)	Lateral CNTTB1		A-B	tu	0.6212
						A-C	tu	0.8431
						A-D	MWu	0.7901
						B-C	tu	0.5301
						B-D	MWu	0.5998
						C-D	MWu	0.8749

### Sheet: p-values_Fig.5.
	p-Value Summary
	Test Type		Test name		Abbriviation
	Unpaired, parametric		Unpaired t-test		tu
	Unpaired, non-parametric		Mann-Whitney test		MWu
	Paired, parametric		Pairwise t-test		tp
	Paired, non-parametric		Wilcoxon test		Wp
	Fig. 5	K8 flourescence intensity in whole embryos
		5B.	Test	p-Value
			MWu	0.0187
		K8 flourescence intensity in individual cells (between group analysis)					Test groups
							siNTC	Unmarked	A
		5C.	Group	Test	p-Value			Marked	B
			A-B	Mwu	0.1802		siTead4	Unmarked	C
			A-C	MWu	0.0187 (*)			Marked	D
			A-D	MWu	<0.0001 (****)
			B-C	MWu	0.2904
			B-D	MWu	<0.0001 (****)
			C-D	MWu	<0.0001 (****)
		Number of marked cells - siTead4 /siNTC + Krt-OE (between group analysis)
		5F.	TE		ICM
			Test	p-Value	Test	p-Value
			MWu	0.0054 (**)	MWu	0.0331 (*)
		Number of marked cells - Rnd1&3-KD + siTead4 vs. dsEGFP +siNTC (between group analysis)
		5I.	TE		ICM
			Test	p-Value	Test	p-Value
			MWu	0.0279 (*)	MWu	0.1587

### Sheet: p-Values_S1-3
	p-Value Summary
	Test Type			Test name		Abbriviation
	Unpaired, parametric			Unpaired t-test		tu
	Unpaired, non-parametric			Mann-Whitney test		MWu
	Paired, parametric			Pairwise t-test		tp
	Paired, non-parametric			Wilcoxon test		Wp
	Multiple, unpaired, parametric			ANOVA		Au
	Multiple, unpaired, non-parametric			Kruskal Wallis test		KWu
	S1	S1A & S1B	p-Values for siNTC and siTead4 within group (marked vs unmarked) comparisons can be found in sheet: p-Values_Fig.1., S1D, (i) Whole embryos
		siTead4 RT-qPCR
		S1F	Gene	Test	p-Value
			Tead4	MWu	<0.000001
			Gata3	tu	<0.000001
			Tfap2c	MWu	<0.000001
			Cdx2	MWu	<0.000001
	S2	S2B	Number of marked vs unmarked cells - dsEGFP embryos (within group analysis)
			+48h (E3.5)				+72h (E4.5)
			TE composition		ICM composition		TE composition		ICM composition
			Test	p-Value	Test	p-Value	Test	p-Value	Test	p-Value
			Wp	0.9088	Wp	0.0918	tp	0.3908	Wp	0.8644
		S2C	Number of marked vs unmarked cells - dsTfap2c embryos (within group analysis)
			+48h (E3.5)				+72h (E4.5)
			TE composition		ICM composition		TE composition		ICM composition
			Test	p-Value	Test	p-Value	Test	p-Value	Test	p-Value
			Wp	0.408	Wp	0.61	tp	0.0001 (***)	tp	<0.0001(****)
		S2D	Number of marked cells - dsEGFP vs dsTfap2c embryos (between group analysis)
			+48h (E3.5)				+72h (E4.5)
			TE		ICM		TE		ICM
			Test	p-Value	Test	p-Value	Test	p-Value	Test	p-Value
			MWu	0.3807	MWu	0.5819	tu	0.0002 (***)	MWu	<0.0001(****)
		dsTfap2c RT-qPCR
		S2G	Gene	Test	p-Value
			Tfap2c	MWu	<0.000001 (****)
	S3	S3B	Number of marked vs. unmarked cells - Control 1 embryos (within group analysis)
			+48h (E3.5)				+60h (E4.0)
			TE composition		ICM composition		TE composition		ICM composition
			Test	p-Value	Test	p-Value	Test	p-Value	Test	p-Value
			Wp	0.3828	tp	0.8548	tp	0.0334 (*)	tp	0.2162
		S3C	Number of marked vs. unmarked cells - Control 2 embryos (within group analysis)
			+48h (E3.5)				+60h (E4.0)
			TE composition		ICM composition		TE composition		ICM composition
			Test	p-Value	Test	p-Value	Test	p-Value	Test	p-Value
			Wp	0.7441	Wp	0.1484	tp	0.3879	tp	0.0402 (*)
		S3D	Number of marked vs. unmarked cells - Experimental embryos (within group analysis)
			+48h (E3.5)				+60h (E4.0)
			TE composition		ICM composition		TE composition		ICM composition
			Test	p-Value	Test	p-Value	Test	p-Value	Test	p-Value
			tp	0.24	tp	0.5717	tp	0.0022 (**)	tp	0.6841
		S3E	Number of marked cells - Cdx2-KO embryos (between group analysis)
			+48h (E3.5)						+60h (E4.0)
			TE			ICM			TE			ICM
			Group	Test	p-Value	Group	Test	p-Value	Group	Test	p-Value	Group	Test	p-Value
			A-B	KWu	>0.9999	A-B	KWu	0.9897	A-B	Au	0.1239	A-B	Au	0.7237
			A-C	KWu	>0.9999	A-C	KWu	>0.9999	A-C	Au	0.7172	A-C	Au	0.4828
			B-C	KWu	0.9486	B-C	KWu	0.3334	B-C	Au	0.5002	B-C	Au	0.8964

### Sheet: p-Values_S6-7
	p-Value Summary
	Test Type		Test name		Abbriviation
	Unpaired, parametric		Unpaired t-test		tu
	Unpaired, non-parametric		Mann-Whitney test		MWu
	Paired, parametric		Pairwise t-test		tp
	Paired, non-parametric		Wilcoxon test		Wp
	S6	Flourescence intensity in individual inner cells (between group analysis)								Test groups
		S6A				Group	Test	p-Value		siNTC	Unmarked	A
			(i)	Cytoplasmic YAP1		A-B	tu	0.885			Marked	B
						A-C	tu	0.1486		siTead4	Unmarked	C
						A-D	tu	0.7247			Marked	D
						B-C	tu	0.1409
						B-D	tu	0.816
						C-D	tu	0.227
			(ii)	Nuclear YAP1		A-B	MWu	0.665
						A-C	MWu	0.4623
						A-D	MWu	0.4126
						B-C	tu	0.1436
						B-D	tu	0.1944
						C-D	tu	0.938
		Nuclear:Cytoplasmic YAP1 flourescence intensity in individual cells (between group analysis)								Test groups
										siNTC	Unmarked	A
		S6B				Group	Test	p-Value			Marked	B
			(i)	Outer		A-B	tu	0.8191		siTead4	Unmarked	C
						A-C	tu	0.2876			Marked	D
						A-D	tu	<0.0001 (****)
						B-C	tu	0.3615
						B-D	tu	<0.0001 (****)
						C-D	tu	<0.0001 (****)
			(ii)	Inner		A-B	Mwu	0.5133
						A-C	MWu	0.4709
						A-D	MWu	0.1664
						B-C	MWu	0.9276
						B-D	MWu	0.077
						C-D	MWu	0.0646
		Nuclear:Cytoplasmic YAP1 flourescence intensity in individual cells (within group analysis)								Test groups
										Outer	Unmarked	A
		S6C				Group	Test	p-Value			Marked	B
			(i)	siNTC		A-B	tu	0.8191		Inner	Unmarked	C
						A-C	Mwu	<0.0001 (****)			Marked	D
						A-D	tu	<0.0001 (****)
						B-C	Mwu	<0.0001 (****)
						B-D	tu	<0.0001 (****)
						C-D	Mwu	0.5133
			(ii)	siTead4		A-B	Mwu	<0.0001 (****)
						A-C	MWu	<0.0001 (****)
						A-D	MWu	<0.0001 (****)
						B-C	MWu	<0.0001 (****)
						B-D	MWu	<0.0001 (****)
						C-D	MWu	0.0646
	S7	Flourescence intensity in individual inner cells (between group analysis)								Test groups
		S7A				Group	Test	p-Value		siNTC	Unmarked	A
			(i)	AMOT		A-B	tu	0.6784			Marked	B
						A-C	tu	<0.0001 (****)		siTead4	Unmarked	C
						A-D	MWu	<0.0001 (****)			Marked	D
						B-C	tu	<0.0001 (****)
						B-D	MWu	<0.0001 (****)
						C-D	MWu	0.1083
			(ii)	CNTTB1		A-B	MWu	0.72
						A-C	MWu	0.5349
						A-D	MWu	0.071
						B-C	MWu	0.6249
						B-D	MWu	0.0789
						C-D	tu	0.24

### Sheet: p-values_S12-14
	p-Value Summary
	Test Type		Test name		Abbriviation
	Unpaired, parametric		Unpaired t-test		tu
	Unpaired, non-parametric		Mann-Whitney test		MWu
	Paired, parametric		Pairwise t-test		tp
	Paired, non-parametric		Wilcoxon test		Wp
	S12	Number of marked vs. unmarked cells - siK8 (within group anaysis)
		S12B	Lineage	siNTC		siK8
				Test	p-Value	Test	p-Value
			TE	tp	>0.9999	Wp	0.321
			ICM	Wp	0.0537	tp	0.0806
		Number of marked cells - siK8 vs siNTC (between group analysis)
		S12C	TE		ICM
			Test	p-Value	Test	p-Value
			MWu	0.1671	tu	0.1569
		Number of marked vs. unmarked cells - siK8 + siK18 (within group anaysis)
		S12E	Lineage	siNTC		siK8 + siK18
				Test	p-Value	Test	p-Value
			TE	Wp	0.5986	Wp	0.1833
			ICM	tp	0.3618	tp	0.2918
		Number of marked cells - siK8 vs siNTC (between group analysis)
		S12F	TE		ICM
			Test	p-Value	Test	p-Value
			MWu	0.4027	tu	0.8993
		siK8 & siK18 RT-qPCR
		S12I	Gene	Test	p-Value
			K8	MWu	<0.000001 (****)
			K18	MWu	<0.000001 (****)
	S13	Number of marked vs. unmarked cells (within group analysis)
		S14E	K8/K8-HA & K18 mRNA +
			Lineage	siNTC		siTead4
				Test	p-Value	Test	p-Value
			TE	Wp	0.6597	tp	0.001 (**)
			ICM	Wp	0.6719	tp	0.0061 (**)
	S14	Number of marked vs. unmarked cells (within group analysis)
		S14A	Lineage	siNTC + dsEGFP		siTead4 + dsRnd1 + dsRnd3
				Test	p-Value	Test	p-Value
			TE	Wp	0.8609	Wp	0.0032 (**)
			ICM	Wp	0.0823	Wp	0.7624
		siTead4RT-qPCR
		S14D	Gene	Test	p-Value
			Tead4	MWu	0.0009 (***)
			Rnd1	MWu	0.0902
			Rnd3	MWu	0.1058
		dsRnd1 + dsRnd3 RT-qPCR
		S14G	Gene	Test	p-Value
			Tead4	MWu	0.5571
			Rnd1	MWu	<0.0001 (****)
			Rnd3	MWu	<0.0001 (****)
		siTead4+ dsRnd1 + dsRnd3 RT-qPCR
		S14H	Gene	Test	p-Value
			Tead4	MWu	<0.0001 (****)
			Rnd1	MWu	0.0037 (**)
			Rnd3	MWu	0.574

### Sheet: p-Values_S15
	p-Value Summary
	Test Type		Test name		Abbriviation
	Unpaired, parametric		Unpaired t-test		tu
	Unpaired, non-parametric		Mann-Whitney test		MWu
	Paired, parametric		Pairwise t-test		tp
	Paired, non-parametric		Wilcoxon test		Wp
	S15	Nuc:Cyto YAP1 - Typical vs Atypical outer cells (between group analysis)
		S15D.	TE
			Test	p-Value
			tu	0.0063 (**)
		Nuc:Cyto YAP1 - siTead4 marked vs atypical, jasp. treated outer cells (between group analysis)
		S15E.	TE
			Test	p-Value
			tu	0.0758
